# The primary sclerosing cholangitis and ulcerative colitis colonic mucosa defined through paired microbial and single-cell RNA sequencing

**DOI:** 10.1101/2024.08.12.607536

**Authors:** Jacqueline LE Tearle, Fan Zhang, Katherine JL Jackson, Pratibha Malhotra, Paris Tavakoli, Sabrina Koentgen, Joanna Warren, Cameron Williams, Ashraful Haque, Arteen Arzivian, Nicodemus Tedla, Andrew Kim, Hamish W King, Georgina L Hold, Simon Ghaly, Kylie R James

## Abstract

Primary sclerosing cholangitis (PSC) is a chronic progressing cholestatic disease that often co-occurs with inflammatory bowel disease (PSC-IBD). PSC-IBD affecting the colon (PSC-UC) is likened clinically to ulcerative colitis (UC), however differences include a right colon dominance, less severe inflammatory presentation and a greater lifetime risk of colorectal cancer. To understand the basis of clinical differences, we combine single-cell mRNA and antigen receptor sequencing, 16S ribosomal DNA analysis and spatial transcriptomics on biopsies from multiple colon regions of both PSC-UC and UC patients in remission or at the time of relapse. We discover disease-specific cell and microbial profiles between these cohorts, highlighting a distinct landscape in the right colon of PSC-UC patients and an epithelial-endothelial cell state that may contribute to intestinal permeability in UC. We show the expansion of an activated mast cell state in both diseases during flare, and demonstrate the requirement of TMEM176B in sustaining this activated state. Together this work demonstrates that PSC-UC and UC are distinct diseases with common cell mechanisms during inflammation, providing cellular and microbial insights to improve treatment of both patient cohorts.
