## Supplementary Table 1 for "The primary sclerosing cholangitis and ulcerative colitis colonic mucosa defined through paired microbial and single-cell RNA sequencing"

### Sheet: Sheet1
Patient ID	Date of sample collection	Gender	Age	Age at diagnosis	Ethnicity	Diagnosis	IBD duration	Medication at time of sampling	Region	Histology score (Nancy Index)	Inflammation status	Single-cell RNA seq	16S gene DNA seq	Spatial transcriptomics	Immunofluorescence	Flow cytometry
PSC-UC 1	2022-03-16	Male	63	20	Caucasian	PSC-Colitis	43	Salazopyrin 1500mg daily	ACL	0	Noninflamed	Y	Y
									TCL	0	Noninflamed	Y	Y
									DCL	0	Noninflamed	Y	Y
									REC	0	Noninflamed	Y	Y
PSC-UC 2	2022-04-27	Male	40	33	Caucasian	PSC-Colitis	7	Melasalazine 4g daily + vedolizumab 300 mg weekly	ACL	0	Noninflamed	Y	Y
									TCL	0	Noninflamed	Y	N
									DCL	0	Noninflamed	Y	Y
									REC	0	Noninflamed	Y	Y		Y - IMC main figure
PSC-UC 3	2022-04-27	Male	21	17	Caucasian	PSC-Colitis	4	Melasalazine 4g daily	ACL	2	Inflamed	Y	Y
									TCL	2	Inflamed	Y	N
									DCL	2	Inflamed	Y	N
									REC	2	Inflamed	Y	Y		Y - IMC main figure
UC 1	2022-05-26	Female	45	31	Caucasian	UC	14	Melasalazine 4g daily	ACL	0	Noninflamed	Y	Y
									TCL	0	Noninflamed	Y	Y
									DCL	0	Noninflamed	Y	N
									REC	1	Inflamed	Y	Y
UC 2	2022-06-08	Female	51	43	Japanese	UC	8	Vedolizumab 300mg 8-weekly	ACL	0	Noninflamed	Y	Y
									TCL	0	Noninflamed	Y	Y
									DCL	0	Noninflamed	Y	Y
									REC	0	Noninflamed	Y	Y
UC 3	2022-07-20	Male	49	21	Caucasian	UC	28	Fligotinib	ACL	0	Noninflamed	Y	Y
									TCL	0	Noninflamed	Y	Y
									DCL	0	Noninflamed	Y	Y		Y - EEC main figure
									REC	0	Noninflamed	Y	Y
UC 4	2022-08-17	Male	24	23	Caucasian	UC	1	Methotrexate 15 mg weekly + infliximab 600 mg 8-weekly	ACL	0	Noninflamed	Y	Y
									TCL		Inflamed	Y	Y
									DCL		Inflamed	Y	Y
									REC	0	Noninflamed	Y	Y
PSC-UC 4	2023-01-18	Female	37	15	Caucasian	PSC-Colitis	22	Mesalazine 2g BD	ACL	0	Noninflamed	Y	Y
									TCL	0	Noninflamed	Y	Y
									DCL	0	Noninflamed	Y	Y
									REC	0	Noninflamed	Y	Y
UC 5	2022-07-27	Female	33	23	Caucasian	UC	10	Infliximab 600mg 8 weekly and mesalazine 4.8g daily	ACL	0	Noninflamed	N	N			Y - EEC 2 main figure
									TCL	0	Noninflamed	N	N			Y - EET1 pilot
									DCL	0	Noninflamed	N	N			Y - EEC 2 main figure
									REC	0	Noninflamed	N	N
PSC-UC 1	2021-03-31	Male	62	20	Caucasian	PSC-Colitis	42	Salazopyrin 1500mg daily	ACL	0	Noninflamed	N	N			Y - EEC 2 main figure
									TCL	0	Noninflamed	N	N
									DCL	0	Noninflamed	N	N			Y - EEC 2 main fugure
									REC	0	Noninflamed	N	N
UC 6	2022-08-31	Male	41	35	Indian	UC	6	vedolizumab 300mg 8 weekly	ACL	0	Noninflamed	N	N			Y - EEC 3 main figure
									TCL	0	Noninflamed	N	N			Y - EEC 3 main figure
									DCL	0	Noninflamed	N	N	Y		Y - EEC 3 main figure
									REC	3	Inflamed	N	N	Y		Y - EEC 3 main figure
PSC-UC 5	2022-11-16	Male	35	17	Caucasian	PSC-Colitis	18	Salazopyrin 1500mg daily	ACL	0	Noninflamed	N	N			Y - EEC 3 main figure
									TCL	0	Noninflamed	N	N			Y - EEC 3 main figure
									DCL	0	Noninflamed	N	N			Y - EEC 3 main figure
									REC	0	Noninflamed	N	N			Y - EEC 3 main figure
PSC-UC 6	2022-02-03	Male	30	28	Caucasian	PSC-Colitis	2	vedolizumab 300mg 8 weekly and azathioprine 100mg daily	TCL	3	Inflamed	N	N		Y - IMC supplementary
