## Supplementary Table 4 for "The primary sclerosing cholangitis and ulcerative colitis colonic mucosa defined through paired microbial and single-cell RNA sequencing"

_MEMBER_MyList	_LogP_MyList	GO	_PATTERN_	_RANK_	GiniIndex	Category	CategoryID	Description	PARENT_GO	LogP	Enrichment	Z-score	#TotalGeneInLibrary	#GeneInGO	#GeneInHitList	#GeneInGOAndHitList	%InGO	STDV %InGO	GeneID	Hits	Log(q-value)	EvidenceCutoff	GROUP_ID	FirstInGroupByEnrichment	FirstInGroupByLogP	BestLogPInGroup	BestEnrichmentInGroup	URL
1	-6.319327668154983	R-HSA-421270	M1	1	0	Reactome Gene Sets	6	Cell-cell junction organization		-6.319327668154983	63.00833333333333	15.647659150869654	30244	64	30	4	13.333333333333334	6.206328908341751	999|1364|1365|1366	CDH1|CLDN4|CLDN3|CLDN7	-2.1294615627817732	0	1	1	1	-6.319327668154983	144.01904761904763
1	-6.122081973528304	GO:0098609	M1	1	0	GO Biological Processes	19	cell-cell adhesion	19_GO:0009987 cellular process	-6.122081973528304	13.165920398009948	8.954876638181641	30244	536	30	7	23.333333333333332	7.722022379508468	999|1048|1364|1365|1366|3875|4072	CDH1|CEACAM5|CLDN4|CLDN3|CLDN7|KRT18|EPCAM	-2.1294615627817732	0	1	0	0	-6.319327668154983	144.01904761904763
1	-5.936581248861284	GO:0016338	M1	1	0	GO Biological Processes	19	calcium-independent cell-cell adhesion via plasma membrane cell-adhesion molecules	19_GO:0009987 cellular process	-5.936581248861284	144.01904761904763	20.658733495718725	30244	21	30	3	10.0	5.477225575051661	1364|1365|1366	CLDN4|CLDN3|CLDN7	-2.1294615627817732	0	1	0	0	-6.319327668154983	144.01904761904763
1	-5.856617547812994	hsa05130	M1	1	0	KEGG Pathway	24	Pathogenic Escherichia coli infection		-5.856617547812994	25.58714043993232	10.90961755004625	30244	197	30	5	16.666666666666668	6.804138174397717	1364|1365|1366|4645|79784	CLDN4|CLDN3|CLDN7|MYO5B|MYH14	-2.1294615627817732	0	1	0	0	-6.319327668154983	144.01904761904763
1	-5.7034805708209255	R-HSA-446728	M1	1	0	Reactome Gene Sets	6	Cell junction organization		-5.7034805708209255	44.31355311355311	13.039117332953802	30244	91	30	4	13.333333333333334	6.206328908341751	999|1364|1365|1366	CDH1|CLDN4|CLDN3|CLDN7	-2.1294615627817732	0	1	0	0	-6.319327668154983	144.01904761904763
1	-5.499990708895642	R-HSA-420029	M1	1	0	Reactome Gene Sets	6	Tight junction interactions		-5.499990708895642	104.2896551724138	17.5353111651121	30244	29	30	3	10.0	5.477225575051661	1364|1365|1366	CLDN4|CLDN3|CLDN7	-1.9965307834734416	0	1	0	0	-6.319327668154983	144.01904761904763
1	-5.259458119218528	GO:0098742	M1	1	0	GO Biological Processes	19	cell-cell adhesion via plasma-membrane adhesion molecules	19_GO:0009987 cellular process	-5.259458119218528	19.312899106002554	9.362865046327213	30244	261	30	5	16.666666666666668	6.804138174397717	999|1048|1364|1365|1366	CDH1|CEACAM5|CLDN4|CLDN3|CLDN7	-1.8139901407740142	0	1	0	0	-6.319327668154983	144.01904761904763
1	-5.100016732280325	GO:0007043	M1	1	0	GO Biological Processes	19	cell-cell junction assembly	19_GO:0009987 cellular process	-5.100016732280325	31.259948320413436	10.852768845777389	30244	129	30	4	13.333333333333334	6.206328908341751	999|1364|1365|1366	CDH1|CLDN4|CLDN3|CLDN7	-1.751458766843868	0	1	0	0	-6.319327668154983	144.01904761904763
1	-5.100016732280325	R-HSA-1500931	M1	1	0	Reactome Gene Sets	6	Cell-Cell communication		-5.100016732280325	31.259948320413436	10.852768845777389	30244	129	30	4	13.333333333333334	6.206328908341751	999|1364|1365|1366	CDH1|CLDN4|CLDN3|CLDN7	-1.751458766843868	0	1	0	0	-6.319327668154983	144.01904761904763
1	-4.776608237391617	GO:0070830	M1	1	0	GO Biological Processes	19	bicellular tight junction assembly	19_GO:0009987 cellular process	-4.776608237391617	60.488	13.265480775288733	30244	50	30	3	10.0	5.477225575051661	1364|1365|1366	CLDN4|CLDN3|CLDN7	-1.494102506633834	0	1	0	0	-6.319327668154983	144.01904761904763
1	-4.763479226022667	hsa04514	M1	1	0	KEGG Pathway	24	Cell adhesion molecules		-4.763479226022667	25.68492569002123	9.771498214993981	30244	157	30	4	13.333333333333334	6.206328908341751	999|1364|1365|1366	CDH1|CLDN4|CLDN3|CLDN7	-1.494102506633834	0	1	0	0	-6.319327668154983	144.01904761904763
1	-4.70999163490636	WP4239	M1	1	0	WikiPathways	27	Epithelial to mesenchymal transition in colorectal cancer		-4.70999163490636	24.89218106995885	9.607909439245127	30244	162	30	4	13.333333333333334	6.206328908341751	999|1364|1365|1366	CDH1|CLDN4|CLDN3|CLDN7	-1.4753770217767395	0	1	0	0	-6.319327668154983	144.01904761904763
1	-4.63792029041186	hsa04530	M1	1	0	KEGG Pathway	24	Tight junction		-4.63792029041186	23.861143984220906	9.390904907466421	30244	169	30	4	13.333333333333334	6.206328908341751	1364|1365|1366|79784	CLDN4|CLDN3|CLDN7|MYH14	-1.4553482380839284	0	1	0	0	-6.319327668154983	144.01904761904763
1	-4.6278149444647045	GO:0120192	M1	1	0	GO Biological Processes	19	tight junction assembly	19_GO:0009987 cellular process	-4.6278149444647045	54.00714285714286	12.510659046504479	30244	56	30	3	10.0	5.477225575051661	1364|1365|1366	CLDN4|CLDN3|CLDN7	-1.4553482380839284	0	1	0	0	-6.319327668154983	144.01904761904763
1	-4.581849787998614	GO:0043297	M1	1	0	GO Biological Processes	19	apical junction assembly	19_GO:0009987 cellular process	-4.581849787998614	52.1448275862069	12.285190110688296	30244	58	30	3	10.0	5.477225575051661	1364|1365|1366	CLDN4|CLDN3|CLDN7	-1.441367372859494	0	1	0	0	-6.319327668154983	144.01904761904763
1	-4.559476416917677	GO:0120193	M1	1	0	GO Biological Processes	19	tight junction organization	19_GO:0009987 cellular process	-4.559476416917677	51.26101694915254	12.176728895887553	30244	59	30	3	10.0	5.477225575051661	1364|1365|1366	CLDN4|CLDN3|CLDN7	-1.441367372859494	0	1	0	0	-6.319327668154983	144.01904761904763
1	-4.530708141153019	GO:0045216	M1	1	0	GO Biological Processes	19	cell-cell junction organization	19_GO:0009987 cellular process	-4.530708141153019	22.402962962962963	9.075189885151085	30244	180	30	4	13.333333333333334	6.206328908341751	999|1364|1365|1366	CDH1|CLDN4|CLDN3|CLDN7	-1.4374226808198676	0	1	0	0	-6.319327668154983	144.01904761904763
1	-3.7937599494413656	GO:0034329	M1	1	0	GO Biological Processes	19	cell junction assembly	19_GO:0009987 cellular process	-3.7937599494413656	14.45352449223417	7.113772692345239	30244	279	30	4	13.333333333333334	6.206328908341751	999|1364|1365|1366	CDH1|CLDN4|CLDN3|CLDN7	-0.7674212787388276	0	1	0	0	-6.319327668154983	144.01904761904763
1	-3.706405171923677	hsa04670	M1	1	0	KEGG Pathway	24	Leukocyte transendothelial migration		-3.706405171923677	26.529824561403508	8.60537181701351	30244	114	30	3	10.0	5.477225575051661	1364|1365|1366	CLDN4|CLDN3|CLDN7	-0.7268689320342061	0	1	0	0	-6.319327668154983	144.01904761904763
1	-3.567688371725391	GO:2000147	M1	1	0	GO Biological Processes	19	positive regulation of cell motility	19_GO:0040011 locomotion	-3.567688371725391	8.500281056773469	5.812382170004064	30244	593	30	5	16.666666666666668	6.804138174397717	1364|1365|1366|57402|440335	CLDN4|CLDN3|CLDN7|S100A14|SMIM22	-0.6371076656572159	0	1	0	0	-6.319327668154983	144.01904761904763
1	-3.517771749363838	GO:0040017	M1	1	0	GO Biological Processes	19	positive regulation of locomotion	19_GO:0040011 locomotion	-3.517771749363838	8.290570175438598	5.722323957655602	30244	608	30	5	16.666666666666668	6.804138174397717	1364|1365|1366|57402|440335	CLDN4|CLDN3|CLDN7|S100A14|SMIM22	-0.6316117818263366	0	1	0	0	-6.319327668154983	144.01904761904763
1	-3.4810143337938713	GO:0061041	M1	1	0	GO Biological Processes	19	regulation of wound healing	19_GO:0050896 response to stimulus	-3.4810143337938713	22.238235294117647	7.821965176054305	30244	136	30	3	10.0	5.477225575051661	1364|1365|7103	CLDN4|CLDN3|TSPAN8	-0.6216038045632357	0	1	0	0	-6.319327668154983	144.01904761904763
1	-3.2987283491568227	hsa05160	M1	1	0	KEGG Pathway	24	Hepatitis C		-3.2987283491568227	19.263694267515923	7.229661461220066	30244	157	30	3	10.0	5.477225575051661	1364|1365|1366	CLDN4|CLDN3|CLDN7	-0.46868432359825285	0	1	0	0	-6.319327668154983	144.01904761904763
1	-3.1761538175847255	GO:1903034	M1	1	0	GO Biological Processes	19	regulation of response to wounding	19_GO:0050896 response to stimulus	-3.1761538175847255	17.48208092485549	6.850623626725725	30244	173	30	3	10.0	5.477225575051661	1364|1365|7103	CLDN4|CLDN3|TSPAN8	-0.37166389649854376	0	1	0	0	-6.319327668154983	144.01904761904763
1	-3.1298471847243166	GO:0052547	M1	1	0	GO Biological Processes	19	regulation of peptidase activity	19_GO:0008152 metabolic process	-3.1298471847243166	9.647208931419458	5.609647039409432	30244	418	30	4	13.333333333333334	6.206328908341751	1364|1365|2168|10653	CLDN4|CLDN3|FABP1|SPINT2	-0.3375917200551464	0	1	0	0	-6.319327668154983	144.01904761904763
1	-2.7736596988835482	GO:0034330	M1	1	0	GO Biological Processes	19	cell junction organization	19_GO:0009987 cellular process	-2.7736596988835482	7.725159642401022	4.883911485760009	30244	522	30	4	13.333333333333334	6.206328908341751	999|1364|1365|1366	CDH1|CLDN4|CLDN3|CLDN7	-0.05857018902667739	0	1	0	0	-6.319327668154983	144.01904761904763
1	-2.7363850457434418	GO:0022604	M1	1	0	GO Biological Processes	19	regulation of cell morphogenesis	19_GO:0032502 developmental process	-2.7363850457434418	12.294308943089431	5.604669604528914	30244	246	30	3	10.0	5.477225575051661	1364|1365|79784	CLDN4|CLDN3|MYH14	-0.031279756793171846	0	1	0	0	-6.319327668154983	144.01904761904763
1	-2.701707826259685	GO:0097305	M1	1	0	GO Biological Processes	19	response to alcohol	19_GO:0050896 response to stimulus	-2.701707826259685	11.95415019762846	5.513310200516043	30244	253	30	3	10.0	5.477225575051661	999|1365|1366	CDH1|CLDN3|CLDN7	-0.006362374598571287	0	1	0	0	-6.319327668154983	144.01904761904763
1	-2.6402656990437143	GO:0030335	M1	1	0	GO Biological Processes	19	positive regulation of cell migration	19_GO:0040011 locomotion	-2.6402656990437143	7.0995305164319245	4.624202506383013	30244	568	30	4	13.333333333333334	6.206328908341751	1364|1365|57402|440335	CLDN4|CLDN3|S100A14|SMIM22	0.0	0	1	0	0	-6.319327668154983	144.01904761904763
1	-2.274800422153141	GO:0030162	M1	1	0	GO Biological Processes	19	regulation of proteolysis	19_GO:0008152 metabolic process	-2.274800422153141	5.60853036624942	3.9409497303745926	30244	719	30	4	13.333333333333334	6.206328908341751	1364|1365|2168|10653	CLDN4|CLDN3|FABP1|SPINT2	0.0	0	1	0	0	-6.319327668154983	144.01904761904763
1	-5.699868277834587	GO:0060706	M1	1	0	GO Biological Processes	19	cell differentiation involved in embryonic placenta development	19_GO:0022414 reproductive process	-5.699868277834587	120.976	18.910076602257867	30244	25	30	3	10.0	5.477225575051661	3856|3880|10653	KRT8|KRT19|SPINT2	-2.1294615627817732	0	2	1	1	-5.699868277834587	120.976
1	-4.039556296251417	GO:0001892	M1	1	0	GO Biological Processes	19	embryonic placenta development	19_GO:0032502 developmental process	-4.039556296251417	34.36818181818182	9.877702951803945	30244	88	30	3	10.0	5.477225575051661	3856|3880|10653	KRT8|KRT19|SPINT2	-0.9920283264789412	0	2	0	0	-5.699868277834587	120.976
1	-3.7707889384545177	GO:0030036	M1	1	0	GO Biological Processes	19	actin cytoskeleton organization	19_GO:0009987 cellular process	-3.7707889384545177	9.404228855721394	6.186036911300361	30244	536	30	5	16.666666666666668	6.804138174397717	1365|3856|3880|4645|79784	CLDN3|KRT8|KRT19|MYO5B|MYH14	-0.7646536538402666	0	2	0	0	-5.699868277834587	120.976
1	-3.6952156557590574	GO:0031032	M1	1	0	GO Biological Processes	19	actomyosin structure organization	19_GO:0009987 cellular process	-3.6952156557590574	26.299130434782608	8.565073719196853	30244	115	30	3	10.0	5.477225575051661	3856|3880|79784	KRT8|KRT19|MYH14	-0.7268689320342061	0	2	0	0	-5.699868277834587	120.976
1	-3.554243330659978	GO:0030029	M1	1	0	GO Biological Processes	19	actin filament-based process	19_GO:0009987 cellular process	-3.554243330659978	8.443327749860414	5.78805808973681	30244	597	30	5	16.666666666666668	6.804138174397717	1365|3856|3880|4645|79784	CLDN3|KRT8|KRT19|MYO5B|MYH14	-0.6371076656572159	0	2	0	0	-5.699868277834587	120.976
1	-3.538507599751454	R-HSA-6809371	M1	1	0	Reactome Gene Sets	6	Formation of the cornified envelope		-3.538507599751454	23.264615384615386	8.01625640603706	30244	130	30	3	10.0	5.477225575051661	3856|3875|3880	KRT8|KRT18|KRT19	-0.6371076656572159	0	2	0	0	-5.699868277834587	120.976
1	-3.3397221421657917	GO:0001890	M1	1	0	GO Biological Processes	19	placenta development	19_GO:0032502 developmental process	-3.3397221421657917	19.897368421052633	7.3598090573781265	30244	152	30	3	10.0	5.477225575051661	3856|3880|10653	KRT8|KRT19|SPINT2	-0.4963141550492403	0	2	0	0	-5.699868277834587	120.976
1	-3.2340623429581736	GO:0001701	M1	1	0	GO Biological Processes	19	in utero embryonic development	19_GO:0032502 developmental process	-3.2340623429581736	10.287074829931973	5.831821350831383	30244	392	30	4	13.333333333333334	6.206328908341751	1999|3856|3880|10653	ELF3|KRT8|KRT19|SPINT2	-0.41698329456397143	0	2	0	0	-5.699868277834587	120.976
1	-3.0108081300673715	GO:0048568	M1	1	0	GO Biological Processes	19	embryonic organ development	19_GO:0032502 developmental process	-3.0108081300673715	8.961185185185185	5.3615273531490955	30244	450	30	4	13.333333333333334	6.206328908341751	3856|3880|10653|80736	KRT8|KRT19|SPINT2|SLC44A4	-0.24203376124772424	0	2	0	0	-5.699868277834587	120.976
1	-2.9270908340367776	GO:0051146	M1	1	0	GO Biological Processes	19	striated muscle cell differentiation	19_GO:0032502 developmental process	-2.9270908340367776	14.333649289099526	6.124347812576151	30244	211	30	3	10.0	5.477225575051661	688|3856|3880	KLF5|KRT8|KRT19	-0.1805928599282826	0	2	0	0	-5.699868277834587	120.976
1	-2.903665943658689	R-HSA-6805567	M1	1	0	Reactome Gene Sets	6	Keratinization		-2.903665943658689	14.066976744186046	6.058887138940778	30244	215	30	3	10.0	5.477225575051661	3856|3875|3880	KRT8|KRT18|KRT19	-0.16789183494196727	0	2	0	0	-5.699868277834587	120.976
1	-2.8231241407073595	GO:0061061	M1	1	0	GO Biological Processes	19	muscle structure development	19_GO:0032502 developmental process	-2.8231241407073595	7.969433465085639	4.9817944662204035	30244	506	30	4	13.333333333333334	6.206328908341751	688|3856|3880|79784	KLF5|KRT8|KRT19|MYH14	-0.09781546566880261	0	2	0	0	-5.699868277834587	120.976
1	-2.599023891284482	GO:0042692	M1	1	0	GO Biological Processes	19	muscle cell differentiation	19_GO:0032502 developmental process	-2.599023891284482	10.997818181818182	5.248127835886062	30244	275	30	3	10.0	5.477225575051661	688|3856|3880	KLF5|KRT8|KRT19	0.0	0	2	0	0	-5.699868277834587	120.976
1	-2.4346491510665187	GO:0043009	M1	1	0	GO Biological Processes	19	chordate embryonic development	19_GO:0032502 developmental process	-2.4346491510665187	6.223045267489712	4.235100620806627	30244	648	30	4	13.333333333333334	6.206328908341751	1999|3856|3880|10653	ELF3|KRT8|KRT19|SPINT2	0.0	0	2	0	0	-5.699868277834587	120.976
1	-2.3988370085602675	GO:0140694	M1	1	0	GO Biological Processes	19	non-membrane-bounded organelle assembly	19_GO:0009987 cellular process	-2.3988370085602675	9.334567901234568	4.752736635181293	30244	324	30	3	10.0	5.477225575051661	3856|3880|440335	KRT8|KRT19|SMIM22	0.0	0	2	0	0	-5.699868277834587	120.976
1	-2.383076686081507	GO:0009792	M1	1	0	GO Biological Processes	19	embryo development ending in birth or egg hatching	19_GO:0032502 developmental process	-2.383076686081507	6.0187064676616915	4.13945449060482	30244	670	30	4	13.333333333333334	6.206328908341751	1999|3856|3880|10653	ELF3|KRT8|KRT19|SPINT2	0.0	0	2	0	0	-5.699868277834587	120.976
1	-4.244578644707453	GO:0009617	M1	1	0	GO Biological Processes	19	response to bacterium	19_GO:0044419 biological process involved in interspecies interaction between organisms	-4.244578644707453	8.604267425320057	6.4282298549409305	30244	703	30	6	20.0	7.302967433402216	999|1365|3960|57402|84419|387695	CDH1|CLDN3|LGALS4|S100A14|C15orf48|GPR15LG	-1.174774280223825	0	3	1	1	-4.244578644707453	10.081333333333333
1	-2.49249288046779	GO:0042742	M1	1	0	GO Biological Processes	19	defense response to bacterium	19_GO:0044419 biological process involved in interspecies interaction between organisms	-2.49249288046779	10.081333333333333	4.981088830930229	30244	300	30	3	10.0	5.477225575051661	3960|57402|387695	LGALS4|S100A14|GPR15LG	0.0	0	3	0	0	-4.244578644707453	10.081333333333333
1	-3.60841771805014	GO:0007162	M1	1	0	GO Biological Processes	19	negative regulation of cell adhesion	19_GO:0048519 negative regulation of biological process	-3.60841771805014	12.924786324786325	6.671584395686	30244	312	30	4	13.333333333333334	6.206328908341751	999|1366|4072|10653	CDH1|CLDN7|EPCAM|SPINT2	-0.6577997612857203	0	4	1	1	-3.60841771805014	16.348108108108107
1	-3.4788000761654203	GO:0030855	M1	1	0	GO Biological Processes	19	epithelial cell differentiation	19_GO:0032502 developmental process	-3.4788000761654203	8.130107526881721	5.65247986817489	30244	620	30	5	16.666666666666668	6.804138174397717	688|1365|3880|10653|80736	KLF5|CLDN3|KRT19|SPINT2|SLC44A4	-0.6216038045632357	0	4	0	0	-3.60841771805014	16.348108108108107
1	-3.0917629884925013	GO:0002064	M1	1	0	GO Biological Processes	19	epithelial cell development	19_GO:0032502 developmental process	-3.0917629884925013	16.348108108108107	6.598153263734796	30244	185	30	3	10.0	5.477225575051661	688|1365|10653	KLF5|CLDN3|SPINT2	-0.31140674712303895	0	4	0	0	-3.60841771805014	16.348108108108107
1	-2.957038849021809	GO:0022408	M1	1	0	GO Biological Processes	19	negative regulation of cell-cell adhesion	19_GO:0048519 negative regulation of biological process	-2.957038849021809	14.681553398058252	6.208725555890913	30244	206	30	3	10.0	5.477225575051661	999|4072|10653	CDH1|EPCAM|SPINT2	-0.199545490611851	0	4	0	0	-3.60841771805014	16.348108108108107
1	-2.175657190820179	GO:2000146	M1	1	0	GO Biological Processes	19	negative regulation of cell motility	19_GO:0040011 locomotion	-2.175657190820179	7.754871794871795	4.230747432942135	30244	390	30	3	10.0	5.477225575051661	999|1365|10653	CDH1|CLDN3|SPINT2	0.0	0	4	0	0	-3.60841771805014	16.348108108108107
1	-2.067950887499275	GO:0040013	M1	1	0	GO Biological Processes	19	negative regulation of locomotion	19_GO:0040011 locomotion	-2.067950887499275	7.0829039812646375	3.9889801546172734	30244	427	30	3	10.0	5.477225575051661	999|1365|10653	CDH1|CLDN3|SPINT2	0.0	0	4	0	0	-3.60841771805014	16.348108108108107
1	-2.588624931070404	GO:0048871	M1	1	0	GO Biological Processes	19	multicellular organismal-level homeostasis	19_GO:0042592 homeostatic process	-2.588624931070404	6.869733106189665	4.525251762861832	30244	587	30	4	13.333333333333334	6.206328908341751	1365|4645|5284|387695	CLDN3|MYO5B|PIGR|GPR15LG	0.0	0	5	1	1	-2.588624931070404	6.869733106189665
1	-2.2558277657229784	R-HSA-382551	M1	1	0	Reactome Gene Sets	6	Transport of small molecules		-2.2558277657229784	5.539194139194139	3.906471373712444	30244	728	30	4	13.333333333333334	6.206328908341751	760|4645|5349|80736	CA2|MYO5B|FXYD3|SLC44A4	0.0	0	6	1	1	-2.2558277657229784	5.539194139194139
