## Supplementary Table 5 for "The primary sclerosing cholangitis and ulcerative colitis colonic mucosa defined through paired microbial and single-cell RNA sequencing"

	names	scores	logfoldchanges	pvals	pvals_adj
0	PHGR1	29.781467	4.083017	6.7896822431674124e-195	1.0335933278773753e-190
1	MTRNR2L12	29.030205	3.6131153	2.736167364383404e-185	2.776845052533904e-181
2	FTH1	26.92447	1.0126822	1.1357371614896958e-159	5.763108936452546e-156
3	PIGR	26.506733	3.783257	8.106089264743076e-155	2.7421999306040857e-151
4	FABP1	25.001852	3.9922829	5.836299721072111e-138	1.1105748831735094e-134
5	LGALS4	22.516228	3.6724033	2.87859426145764e-112	2.0867066877223643e-109
6	KRT8	18.897938	2.9676127	1.1860034306089433e-79	2.3146833620717876e-77
7	FCGBP	17.180107	4.3622165	3.742169176479675e-66	4.12804647634421e-64
8	SLC26A3	16.858652	2.9224021	9.063368684473799e-64	8.760105491031406e-62
9	CXCL14	16.79511	3.9882643	2.650098573625002e-63	2.5057422724405842e-61
10	CEACAM5	16.080442	2.9166403	3.498759211810483e-58	2.5242469896393827e-56
11	AL138963.4	15.644189	2.9366417	3.639798169767112e-55	2.2297242470166898e-53
12	CLDN4	15.564374	4.047725	1.2710801110685144e-54	7.558458019842185e-53
13	C15orf48	15.199607	3.105119	3.557505923002297e-52	1.867445264340137e-50
14	EGR1	15.071184	1.4022521	2.5058093463063098e-51	1.2425386214599661e-49
15	CD24	14.884822	3.049283	4.1358370565317823e-50	1.9253775997426093e-48
16	ADAMDEC1	14.874533	4.3348985	4.823407865402282e-50	2.2352127225272125e-48
17	EPCAM	14.380374	2.9722226	6.872223034389322e-47	2.7279231095830154e-45
18	KRT20	14.305113	3.561007	2.033090311415474e-46	7.825469990057588e-45
19	CKB	13.878788	2.8186815	8.517175558394169e-44	2.8340319896269823e-42
20	MUC2	13.56468	3.8361301	6.486209978633043e-42	1.9341738394658336e-40
21	TSPAN8	13.392857	3.0006998	6.657031875461351e-41	1.8714680746103076e-39
22	CA1	13.340214	3.544405	1.3507121435504086e-40	3.755596522606004e-39
23	FXYD3	13.157909	3.000287	1.5326836355859635e-39	4.040180603380973e-38
24	CLDN3	13.014723	3.3230999	1.009074187470921e-38	2.514097603252018e-37
25	GUCA2A	12.991541	3.4012787	1.3664842346011378e-38	3.3687432394061735e-37
26	HMGCS2	12.742123	4.323664	3.4488211434614384e-37	7.889016418769869e-36
27	COL3A1	12.599602	2.7888093	2.12214517847166e-36	4.624970086166655e-35
28	AQP8	12.044911	5.0419273	2.0629909813622027e-33	3.8228742190233486e-32
29	CEACAM7	11.960949	3.5801828	5.690786529074014e-33	1.030093261974955e-31
30	KRT18	11.927037	2.126883	8.556486521940108e-33	1.5342213701236073e-31
31	KRT19	11.560906	2.761139	6.5018783689136715e-31	1.0546413895575155e-29
32	APOE	11.11256	3.2101007	1.0898875991940711e-28	1.5793773367473912e-27
33	MUC12	10.94902	1.8542881	6.717001415573631e-28	9.274640594038765e-27
34	LUM	10.748943	4.6652975	5.994463843464444e-27	7.859924469341879e-26
35	CA2	10.463765	2.6213212	1.2671807300446034e-25	1.5438409166441776e-24
36	ITM2C	10.218979	2.5307035	1.6304893832363897e-24	1.8803742334096638e-23
37	CLDN7	10.137158	2.9378672	3.7793341163563295e-24	4.293492780096448e-23
38	ELF3	10.092033	3.352759	5.9915541207775254e-24	6.738783035138254e-23
39	TPSAB1	9.801456	5.1526136	1.1097344068195229e-22	1.1658721100768527e-21
40	TSPAN1	9.736282	2.6027226	2.1113841278954714e-22	2.1850170345991e-21
41	HBB	9.535788	4.931598	1.4875237558658208e-21	1.4761782356939627e-20
42	CSMD1	9.017443	1.7980292	1.9253045932534317e-19	1.720006562388321e-18
43	TPSB2	8.98441	5.078131	2.6012509155010016e-19	2.3049384567329307e-18
44	EZR	8.910558	1.7831948	5.0776505236014e-19	4.43471451065887e-18
45	RASGEF1B	8.856845	1.7177398	8.2311212779900255e-19	7.11540938187633e-18
46	MUC13	8.68909	2.6442196	3.6535570581903745e-18	3.0677385050652e-17
47	MYH14	8.687805	3.1977308	3.69510228210181e-18	3.100911909616089e-17
48	COL1A2	8.548348	2.4083567	1.2486182262955827e-17	1.0175436434099388e-16
49	ZG16	8.51828	3.2426069	1.619398603384066e-17	1.3130282257957727e-16
50	KLF5	8.209447	2.4522114	2.2221033442224365e-16	1.696018009982359e-15
51	SPINT2	8.20424	2.519625	2.320545377271712e-16	1.7693795280845115e-15
52	SHROOM3	8.201433	3.1591265	2.375371976210177e-16	1.8093714082485625e-15
53	PCK1	8.168333	3.7214262	3.1267895902205483e-16	2.3704740005939942e-15
54	CAMK2N1	8.105627	2.2989864	5.247434213720459e-16	3.9340896840909404e-15
55	COL1A1	8.046977	2.3903859	8.486397197330096e-16	6.300337699827167e-15
56	AL627171.2	7.9788833	1.639743	1.4766292375644184e-15	1.081748165709487e-14
57	SLC26A2	7.9545627	2.1116421	1.7976541097582713e-15	1.312503046179864e-14
58	MISP	7.944431	3.8039362	1.9508443018279568e-15	1.4219632658236528e-14
59	LMO7	7.9357305	2.5441055	2.0926022072360378e-15	1.5234664467123005e-14
60	CDH1	7.9311886	2.8726423	2.170584434881197e-15	1.5783523693430363e-14
61	SMIM22	7.7402735	3.0488393	9.920317773612188e-15	6.964122548660287e-14
62	ATP1B1	7.7109375	2.3449616	1.248968116601777e-14	8.703612560782263e-14
63	SELENBP1	7.6895356	1.9749136	1.4766999108438856e-14	1.025538446294547e-13
64	DSC2	7.64024	2.885574	2.1681660891037136e-14	1.493146002009764e-13
65	CDH17	7.525804	2.6648455	5.23968694857286e-14	3.539549785583521e-13
66	ST14	7.3329506	3.410376	2.2513994613942745e-13	1.472526487682279e-12
67	HSD11B2	7.2520766	3.1032484	4.104297359769249e-13	2.640731982576808e-12
68	C10orf99	7.187285	2.9530523	6.609239301946974e-13	4.205327059291068e-12
69	CLCA4	7.161792	2.8278432	7.962916492829442e-13	5.048707945453669e-12
70	C19orf33	7.0725555	1.7845562	1.521059991315279e-12	9.480080347100304e-12
71	HPGD	7.037472	3.6854866	1.9575903059105574e-12	1.2131242510432085e-11
72	GPA33	7.022043	2.9871933	2.186469831520036e-12	1.3511114367862596e-11
73	SLC4A4	6.996415	2.008443	2.625949477062233e-12	1.6151446015886212e-11
74	DSG2	6.9025917	2.7301188	5.106225071069579e-12	3.101219399836114e-11
75	ACTA2	6.8720946	1.8748734	6.326586176220555e-12	3.825605615118392e-11
76	ATF3	6.8100305	1.3518021	9.757800645086066e-12	5.843548356417985e-11
77	CFD	6.7949963	2.6865444	1.0831530986959937e-11	6.46874838032527e-11
78	S100A14	6.788888	2.5965292	1.1300118309167788e-11	6.740662265692055e-11
79	MUC3A	6.756036	3.4921882	1.4181852522395155e-11	8.400402371533908e-11
80	CDHR5	6.729168	3.7096272	1.7063616857101358e-11	1.005844876730509e-10
81	PKIB	6.69396	3.049737	2.1721064834808136e-11	1.2742187667833691e-10
82	DCN	6.688911	2.7948349	2.2483722715187446e-11	1.3184503501282683e-10
83	ANPEP	6.683693	2.6129534	2.329945308978722e-11	1.3641829784070416e-10
84	XCL1	6.662494	5.7196684	2.6921917896460095e-11	1.5729508967100826e-10
85	FBLN1	6.6571407	3.5899022	2.792057109875381e-11	1.6287980603040017e-10
86	PLS1	6.589126	2.4185371	4.424234745836798e-11	2.555497079714422e-10
87	SATB2	6.5497484	2.181178	5.7634145945572816e-11	3.310185262137163e-10
88	CA12	6.5471225	2.7905517	5.865630565799783e-11	3.3669869571331105e-10
89	SFN	6.5261936	2.8611727	6.746200597149392e-11	3.858629032139966e-10
90	ADH1C	6.5194654	3.6051779	7.055831741817621e-11	4.0296727295325326e-10
91	CYP3A5	6.492891	2.8982794	8.420474061251769e-11	4.782125597255575e-10
92	AREG	6.413865	3.0315146	1.4187582111570666e-10	7.960839015276087e-10
93	POF1B	6.350448	2.8453956	2.1468828983773544e-10	1.191903660174999e-09
94	LGALS3BP	6.297141	2.2182164	3.031856513928778e-10	1.6653058528427853e-09
95	EPB41L4B	6.2642775	3.754787	3.745582258382629e-10	2.048464117814218e-09
96	OLFM4	6.2560053	2.9205763	3.9496370396695653e-10	2.156188798812616e-09
97	MGST1	6.25019	2.3786852	4.099541981803052e-10	2.2344191761184338e-09
98	TMEM54	6.224032	1.8454137	4.84538308061179e-10	2.6305729898770783e-09
99	REG1A	6.1737337	4.731851	6.669587127596951e-10	3.5864049750409176e-09
100	CPA3	6.1377935	4.321566	8.367559589775226e-10	4.475732945718491e-09
101	PADI2	6.0067	3.6295683	1.8933748590599983e-09	9.899654981786142e-09
102	HEPH	5.9826384	2.959504	2.195519395137598e-09	1.1434277027772717e-08
103	CD177	5.9331965	4.7740984	2.9709290999602684e-09	1.5370077719182723e-08
104	RBM47	5.9175425	2.1263094	3.2678767641499553e-09	1.6860494146976706e-08
105	AGR2	5.876429	1.7000247	4.192106774676805e-09	2.1515995087965272e-08
106	MT1G	5.8672442	1.8883318	4.430982410927856e-09	2.272669987923004e-08
107	PRKG1	5.860617	1.3613154	4.611497889629482e-09	2.3616764465544018e-08
108	KIT	5.687757	3.5769382	1.2871887871509931e-08	6.432985852527764e-08
109	SYTL2	5.671776	2.298544	1.4132473734589093e-08	7.045640991047969e-08
110	CD69	5.656539	2.8194253	1.5445607027124637e-08	7.68017232643862e-08
111	MS4A12	5.549642	2.8554993	2.8625486905248475e-08	1.3975811005727952e-07
112	MYO5B	5.4663115	2.4069667	4.594971489669806e-08	2.220963676369057e-07
113	UGT2B17	5.4598875	3.2977095	4.764368255503239e-08	2.2984623024410017e-07
114	SULT1B1	5.4535875	2.7449877	4.9363675795706466e-08	2.3791775736521752e-07
115	HNF4A	5.348866	2.6437595	8.850710544136504e-08	4.211106942128145e-07
116	AC019330.1	5.341901	3.708238	9.197690498932914e-08	4.3707333374514044e-07
117	MAL2	5.319383	2.896228	1.0411953881041897e-07	4.930052066286183e-07
118	MUC4	5.3046646	2.0647576	1.128803195729973e-07	5.328301100340273e-07
119	GPX2	5.286587	2.1141126	1.2461925237122834e-07	5.857893712667002e-07
120	PLAC8	5.2633033	2.2738788	1.4148973019026028e-07	6.635545787696649e-07
121	EDIL3	5.1673503	2.1290212	2.3743625422304146e-07	1.09829598846471e-06
122	NR4A3	5.1446185	2.40456	2.6806518895744047e-07	1.2380935593140524e-06
123	GUCA2B	5.1397495	3.5394573	2.7510468763114736e-07	1.2692585724530857e-06
124	ATP10B	5.0941396	2.7580662	3.503283439162669e-07	1.60730813123488e-06
125	TAGLN	5.0606675	1.3031875	4.177910040341832e-07	1.9093462787188142e-06
126	MFAP4	5.023048	2.2539425	5.085779772874374e-07	2.31452393071649e-06
127	PKP2	4.9513702	2.378723	7.369266594341895e-07	3.3268785695630685e-06
128	ARL14	4.9484515	4.4927144	7.480621969616028e-07	3.3751484363801065e-06
129	CHP2	4.936573	3.977992	7.950734346481724e-07	3.583538977246226e-06
130	VCAN	4.92794	3.7661998	8.310113351668543e-07	3.7388755889596636e-06
131	TMPRSS4	4.901816	3.0464063	9.495477487927177e-07	4.253962736866257e-06
132	VIL1	4.8963275	2.7729797	9.764431632591424e-07	4.371237839815887e-06
133	RHPN2	4.80362	2.4831116	1.558225619092671e-06	6.883595066583787e-06
134	TMEM176B	4.8021436	1.5529044	1.5697616799831467e-06	6.9325448373610216e-06
135	HHLA2	4.7390876	3.494442	2.1468289450013677e-06	9.397894185407857e-06
136	LIPH	4.7312436	3.433663	2.231487262717744e-06	9.754466791199488e-06
137	PIP5K1B	4.722994	1.811955	2.3239800372452465e-06	1.015149156584918e-05
138	TMPRSS2	4.7173476	2.2148492	2.3893945230994257e-06	1.0431245433077877e-05
139	GCNT3	4.6788263	2.5999744	2.8852168431550864e-06	1.2516858365160981e-05
140	CES2	4.672177	1.8008393	2.9802397155234194e-06	1.2919888705514172e-05
141	CDX2	4.642345	3.1553617	3.4447685144605534e-06	1.4876513785995178e-05
142	FAM3D	4.6144743	1.9066151	3.94091670630994e-06	1.693987717638182e-05
143	HSD17B2	4.577035	3.5663686	4.716124621981677e-06	2.0175232575643412e-05
144	CEACAM1	4.5561743	1.5589743	5.209375063824567e-06	2.224468908740572e-05
145	AOC1	4.489771	3.252843	7.129982030138019e-06	3.013736399966432e-05
146	DHRS9	4.439461	3.3072746	9.018433110437658e-06	3.7794248379956635e-05
147	SPINT1	4.421283	3.1896281	9.81167179069019e-06	4.0971904997854e-05
148	CDX1	4.3771605	2.599574	1.2023552366622594e-05	4.9832436067818065e-05
149	AMN	4.369587	2.8482418	1.2448182238529924e-05	5.152921229561959e-05
150	PRAP1	4.3670397	3.3061795	1.259417743774788e-05	5.209814215620543e-05
151	GDF15	4.3657327	2.8277657	1.2669746125038979e-05	5.238939162337862e-05
152	USH1C	4.338808	3.340462	1.4325741907499913e-05	5.902050583433591e-05
153	VDR	4.330457	3.2108204	1.488000885406423e-05	6.121291035952433e-05
154	TST	4.28594	1.7776122	1.819677824916674e-05	7.434502288971156e-05
155	ABCC3	4.214522	2.199619	2.503078117143776e-05	0.00010120679462756894
156	MYO1A	4.20421	3.723212	2.6199580281611378e-05	0.00010583420741063288
157	COL6A2	4.1765532	1.3035975	2.9595970646803795e-05	0.00011904860910458295
158	NXPE4	4.1541934	2.7226985	3.264371976668791e-05	0.00013091025974928608
159	CGN	4.148164	3.2660503	3.351526203613981e-05	0.0001341756302369905
160	GPRC5A	4.1343017	1.6819009	3.56035696619138e-05	0.0001422367513353402
161	LINC00486	4.1335125	1.91467	3.572605803808254e-05	0.0001426886479112503
162	TJP3	4.0753026	2.9742591	4.595451892294722e-05	0.00018187069844378668
163	LINC00511	4.072778	2.0279207	4.6455646995115674e-05	0.00018380618952739333
164	LINC00668	4.0707383	5.042556	4.686435720348132e-05	0.00018537510970731357
165	TMEM45B	4.056831	2.6174865	4.9743023992931985e-05	0.00019650656656141266
166	XCL2	4.035846	4.945696	5.440583941774136e-05	0.00021417638827418586
167	RAB11FIP1	3.9813216	1.3710755	6.853313781523301e-05	0.0002678167005419823
168	PKP3	3.8430717	3.286917	0.00012150396387628423	0.0004654976323363973
169	AC011446.2	3.8284996	2.3153756	0.000128926906005869	0.0004926959432979399
170	EPS8L3	3.7923	3.0559208	0.00014925844338244408	0.0005674019936598692
171	LAD1	3.771935	2.8851285	0.00016198646610548657	0.0006140238977897963
172	NXPE1	3.771439	2.0063353	0.00016230876931106	0.0006151690265709615
173	C1S	3.7577684	1.7884254	0.00017143536578202907	0.0006483877200744915
174	PPP1R1B	3.749778	2.5956426	0.00017699116757897306	0.0006686528214554429
175	EHF	3.7280493	2.1249192	0.00019296761040761283	0.0007270253516235837
176	AKR1B10	3.703413	4.2226214	0.0002127181896757718	0.0007996565011567537
177	CFTR	3.6971693	2.0801091	0.0002180169203272768	0.0008187668874163402
178	B4GALNT2	3.6649144	5.4909186	0.0002474213277346842	0.0009256561494482913
179	BCAS1	3.61891	3.332702	0.00029584653787609533	0.0011007385668062566
180	SPINK1	3.6075835	2.1411865	0.00030906203922838137	0.001148224874478011
181	FER1L6	3.6039772	4.3909655	0.0003133846556699609	0.0011635742959180038
182	SLC22A18	3.5480664	2.6397243	0.0003880705261412259	0.001429545703435664
183	LINC01133	3.533156	3.820005	0.0004106301026289189	0.0015089974779287946
184	FAT1	3.5328178	2.1602697	0.00041115558341301296	0.0015107461854444355
185	ADAMTSL1	3.5313754	1.4337218	0.0004134046995569291	0.0015186437599795201
186	SERINC2	3.52911	1.9359798	0.0004169597169069153	0.001531333599631839
187	KCNMA1	3.5251544	3.113281	0.00042323627897766303	0.0015530736109140568
188	PPP1R14D	3.4980721	3.9566998	0.00046863413776377467	0.0017134664294891177
189	SLC24A3	3.481866	2.9913142	0.0004979329817955257	0.0018168824980520823
190	SLC44A4	3.4644537	1.6554184	0.0005313097073474164	0.0019354217934792342
191	MEP1A	3.4585595	3.2471797	0.0005430725184469237	0.0019761426911240635
192	TRIM31	3.4459257	3.4361243	0.0005691069278781453	0.002067417912680827
193	CXADR	3.435377	2.721184	0.000591730321522827	0.002146785196506672
194	RASEF	3.4346893	2.4935286	0.0005932333876154911	0.0021519818562303395
195	ACTG2	3.42937	3.3232996	0.0006049843744491566	0.0021922583033181413
196	MYH11	3.4148428	1.7106868	0.0006381883470966706	0.002307277405317864
197	PARM1	3.377246	1.8239152	0.0007321558313425303	0.0026364537482028
198	IQGAP2	3.3745298	1.739257	0.0007394192472406652	0.0026610352720436515
199	TSTD1	3.3587065	2.4657493	0.0007830817103867546	0.0028115219050041424
200	PTPRF	3.35288	1.7113675	0.0007997539075873365	0.002867998524193645
201	AC103702.2	3.3519332	3.1988688	0.0008024936433229929	0.0028761296603427716
202	CD44	3.3404942	1.5471137	0.000836294485939242	0.002990934091261149
203	MAPK13	3.3338223	3.2174335	0.0008566138093124789	0.003060009860181595
204	LYPD8	3.3228452	3.6280224	0.0008910434723332531	0.003177780198976013
205	ESRP1	3.2835915	2.602375	0.0010249335218991257	0.003636537234324762
206	ERBB3	3.2833548	2.9297862	0.0010257944739995204	0.003639167857770846
207	HNF4G	3.2453523	2.265317	0.0011730544473503534	0.004135095021885939
208	SDCBP2	3.2222598	1.6436788	0.0012718374859481	0.004465217262128212
209	PID1	3.2161176	2.1823566	0.0012993756212016671	0.004557694719251838
210	CHCHD10	3.2023795	1.223479	0.0013629735249720135	0.0047725235125127
211	ERRFI1	3.1980743	1.4981806	0.0013834865725978302	0.004838786006813732
212	FAM160A1	3.1884496	1.7842766	0.0014303794181122777	0.004995335141528608
213	SLC39A5	3.1882918	3.495296	0.001431160217302888	0.004997488700080712
214	SCNN1A	3.185756	2.3686132	0.001443762794622402	0.005040339645117952
215	SORL1	3.161886	2.6675088	0.0015675089288695895	0.005452345121485608
216	TMC5	3.1570625	2.6382804	0.0015936720914888716	0.005538287923464238
217	AGR3	3.154707	2.0738907	0.0016065935758494273	0.00558191806576648
218	FUT3	3.1516867	2.8737786	0.0016233038636330255	0.005636759743632652
219	TMIGD1	3.1479561	4.0944266	0.0016441630677194975	0.0057059373942537125
220	LEFTY1	3.1448681	3.1115367	0.0016616164932870146	0.005764536890908893
221	TDP2	3.1009712	1.5261647	0.0019288697802419008	0.006653038328905053
222	SAMSN1	3.0971847	2.4201112	0.0019536819324783403	0.006733280520289285
223	HHIP	3.0940177	3.705035	0.0019746572078376775	0.006799413407580403
224	TPSD1	3.083018	4.6045504	0.002049126999030147	0.007044683899330607
225	AC120193.1	3.078048	3.654398	0.0020836136042727835	0.0071600112636218015
226	HBA2	3.0766392	5.2290115	0.0020934851048659835	0.007191498082223822
227	APOBR	3.0657184	3.7145026	0.0021714763001620925	0.007444293146575281
228	SPIRE2	3.063239	2.5331008	0.0021895502876903648	0.007505409599079132
229	COBL	3.061019	2.630005	0.002205851633779237	0.007558734816211892
230	NPNT	3.057142	2.2424343	0.002234583865482533	0.007653745119640139
231	TCF21	3.0541892	1.8284798	0.0022566967534190323	0.007726876895478617
232	SOX9	3.0513718	2.9488513	0.0022779835839343743	0.007798008567176294
233	AP1M2	3.0503123	3.284319	0.0022860349025985004	0.007823810549068564
234	COL17A1	3.0266001	2.8465502	0.0024732090738535176	0.008446362699107594
235	LAMB3	3.0222838	3.0749633	0.0025087532459616858	0.008561029065966093
236	TOX3	2.9986165	2.360058	0.002712084239707058	0.009237287925061092
237	FERMT1	2.9956074	3.1604047	0.0027389881290985026	0.009325792057541155
238	B4GALNT3	2.990626	1.7660842	0.002784062035409411	0.009472904864782625
239	INAVA	2.9778457	3.4660885	0.0029028200064146977	0.009854957394658997
240	SULT1A1	2.974803	2.6277668	0.002931768872160642	0.009948800165158594
241	VSIG2	2.9719403	2.1039405	0.0029592425117536086	0.010036437285602136
242	TMEM238	2.9686944	2.221604	0.002990677782351594	0.010140792489305783
243	SLC9A3	2.9654262	3.4653084	0.003022638902912881	0.010242322096614978
244	FBXO32	2.9641976	1.9997991	0.0030347322165342632	0.010282156361518158
245	TFCP2L1	2.963454	1.6748145	0.003042076207795489	0.010305892091080612
246	MUC5B	2.956613	2.0746698	0.0031103826597666147	0.010526757498805507
247	BEST1	2.941342	2.3112805	0.0032679348313230765	0.011039095343812089
248	PRSS8	2.9367325	2.879006	0.003316900092126759	0.011197066216309047
249	MAP7	2.9272995	1.6529822	0.0034191942415049644	0.011519396688819314
250	EPHB2	2.9165592	2.6717343	0.0035391562279122224	0.01190774124378556
251	RAB25	2.9004092	3.0393722	0.0037267588084323343	0.012515431136281806
252	GZMB	2.8963633	3.5312915	0.0037751523118930925	0.012675152987196415
253	CEACAM6	2.8851495	1.9647977	0.0039122789045172995	0.013108093268067977
254	NEO1	2.8589015	1.5205176	0.004251108227866958	0.014194915672914829
255	SLC9A2	2.8382773	2.8261282	0.004535776912405863	0.015107347541309364
256	PRR15	2.8299599	2.4615817	0.004655383669734533	0.01548877840768633
257	AKR7A3	2.8222737	3.2595189	0.004768445857000338	0.015851086642890304
258	FMN1	2.8199296	2.2614715	0.004803419395289027	0.01596385841163298
259	STMN2	2.8046699	3.6884155	0.005036813842569877	0.01669397281198372
260	A1CF	2.787066	3.3685024	0.005318764148292258	0.01759972755775525
261	PROM1	2.7827382	3.5613027	0.0053902262352136365	0.017828444101826657
262	FGFR2	2.7700481	3.456316	0.0056047995160665495	0.018520048411782303
263	CDKN2B-AS1	2.767242	3.0939867	0.005653277828866032	0.01867213026444513
264	CMBL	2.7598376	1.8640304	0.005783011346755179	0.01908124308324876
265	TMEM171	2.7571216	3.141796	0.005831268964723001	0.019232890791892155
266	PTPRD	2.751306	2.3859537	0.005935815113508136	0.01955863927985592
267	CDHR2	2.7494352	2.260765	0.005969805529685535	0.019662126693726287
268	CRTAM	2.7396867	5.039329	0.00614977860320183	0.020222071428132943
269	URAD	2.7161322	4.559406	0.0066049539037573626	0.021654061849955535
270	ADTRP	2.6893995	3.156021	0.007158067848805833	0.023368489569455544
271	ADAM28	2.670263	3.0249069	0.0075791854245409115	0.024663946070497284
272	BDH1	2.653403	2.7125874	0.00796846744410352	0.025900283954646715
273	S100P	2.6403973	1.8433077	0.008280888198995915	0.026875591312933548
274	IL18	2.63199	2.5729506	0.008488639999256337	0.027494163129506217
275	NKG7	2.6283157	2.4376364	0.008580881306532092	0.027781105089182904
276	IQCM	2.6049416	3.6921563	0.009188990085762197	0.029655288546864094
277	CTSG	2.5920374	4.431445	0.00954093867356629	0.030748747629448427
278	SEMA3C	2.591936	2.5412858	0.00954375205257999	0.030754559165204313
279	KLK1	2.59135	2.8369567	0.009560021620769653	0.03080046754137067
280	PRSS3	2.5846555	1.4787935	0.009747632513316768	0.03136839863655452
281	TLCD4	2.5730247	2.8408265	0.01008139736447789	0.03239111694374143
282	AL603756.1	2.5719655	5.09958	0.010112298369181143	0.03248354464529321
283	HBA1	2.5601432	6.380451	0.010462905771491664	0.03356022219962444
284	PAK1	2.5573707	1.8314912	0.01054667569974323	0.03382535429836537
285	TMEM236	2.5545645	3.459099	0.010632074226583743	0.03408488279483717
286	PLA2G10	2.5391695	2.9042635	0.01111159621049441	0.03554356568866493
287	CLCA1	2.5259159	2.5358238	0.011539708991059099	0.036862656588163394
288	GDA	2.5236506	2.673525	0.011614328351080614	0.03709323832759891
289	EPPK1	2.5214305	3.3666513	0.011687877854270418	0.03731248077499393
290	LRP1	2.5139697	1.7690737	0.011938070306648684	0.03807127773711384
291	F2RL1	2.509146	2.628752	0.012102342728736523	0.038578989291080744
292	PTK6	2.5064638	3.2695003	0.012194554587804982	0.03885666237365886
293	SMIM31	2.4650126	3.3278658	0.013700848203202547	0.04340645415137406
294	CBLC	2.4647532	2.2948413	0.013710763014524025	0.04343334624286739
295	STAP2	2.459028	1.7953123	0.013931372657175227	0.044113840033318454
296	RMRP	2.4475439	1.8279985	0.014383361672547794	0.04546468329343751
297	CCL4L2	2.4246657	3.7729344	0.015322492510830428	0.048277823345207825
298	KRTCAP3	2.421758	2.644761	0.015445635096039061	0.04863059008624667
299	BICDL2	2.4145339	2.3770316	0.01575536000688425	0.049564754160942116
